# Unravelling Biosynthesis and Biodegradation Potentials of Microbial Dark Matters in Hypersaline Lakes

**DOI:** 10.1101/2023.06.28.546814

**Authors:** Zhiguang Qiu, Yuanyuan Zhu, Qing Zhang, Xuejiao Qiao, Rong Mu, Zheng Xu, Yan Yan, Fan Wang, Tong Zhang, Wei-Qin Zhuang, Ke Yu

## Abstract

Biosynthesis and biodegradation of microorganisms critically underpin the development of biotechnology, new drugs and therapies, and environmental remediation. However, the vast majority of uncultured microbial species along with their metabolic capacities in extreme environments remain obscured. To unravel the metabolic potentials of these microbial dark matters (MDMs), we investigated four deep-inland hypersaline lakes with largely diversified environmental parameters in Xinjiang Uygur Zizhiqu, China. Metagenomic binning obtained 3,030 metagenome-assembled genomes (MAGs) spanning 82 phyla, of which 2,363 MAGs could not be assigned to a known genus. These unknown MAGs were abundantly observed with distinct taxa among lakes, possibly linked to the diversification of physiochemical conditions. Analysis of biosynthetic potentials identified 9,635 biosynthesis gene clusters (BGCs), of which 9,403 BGCs were considered novel. We found that some MAGs from putatively novel phyla consistently comprised enriched BGCs, which may have substantial potentials in biotechnological applications. In addition, biodegradation potentials such as dehalogenation, anaerobic ammonium oxidation (Anammox), polycyclic aromatic hydrocarbon (PAH), and plastic degradation were found in new microbial clades from hypersaline lakes. These findings substantially expanded the genetic repository of biosynthesis and biodegradation potentials, which can further assist the development of new and innovative applications in biotechnology.
