## Supplemental Tables for "Unravelling Biosynthesis and Biodegradation Potentials of Microbial Dark Matters in Hypersaline Lakes"

### Sheet: Table S1
Table S1. Geographic, physiochemical and sequencing information of hypersaline lake samples
Dataset	Lake	Sample type	Size (Gbp)	Number of contigs	Largest contig (bp)	Total length (bp)	GC (%)	N50	Latitude	Longtitude	pH	Salinity (g/L)	TOC (mg/L)	Li+ (mg/L)	Na+ (mg/L)	NH4+ (mg/L)	K+ (mg/L)	Mg2+ (mg/L)	Ca2+ (mg/L)	F- (mg/L)	Cl- (mg/L)	SO42- (mg/L)
adh_s1	Aiding Lake	sedimentary	1.4	605568	932827	1399026430	56.02	2448	42.6922	89.2525	8.42	2.17362	58.4	0.142	70.952	0	1.32413	15.446	89.452	1.1384	90.98	159.085
adh_s2	Aiding Lake	sedimentary	1.8	746868	1176330	1894551391	52.39	2906	42.6914	89.2553	7.838	0.155925	38	0.014	3.18502	0	0.693419	1.5924	12.5839	1.0633	3.32143	39.426
adh_s3	Aiding Lake	sedimentary	1.4	610281	932827	1420424193	55.23	2473	42.6917	89.2524	7.913	0.988223	69	0.00835143	12.9355	0.76	0.706084	2.5938	13.711	1.33	14.2381	40.3943
adh_s4	Aiding Lake	sedimentary	1.4	601541	862064	1422848030	52.91	2559	42.6906	89.2551	8.271	1.24145	52	0.0139	25.9707	0	0.701215	2.1419	11.8762	1.43	20.9385	36.832
adh_w1	Aiding Lake	plankton	0.78	223762	924325	810758110	56.41	6076	42.6922	89.2525	7.4	1.17741	72	1.08	397.05	0.0339956	6.39	23.77	57.29	0.903452	262.32	343.72
adh_w2	Aiding Lake	plankton	0.73	190963	1369444	762326280	58.55	7608	42.6914	89.2553	7.08634	3.42516	131.4	1.09	535.38	0.691833	11.243	55.5021	107.651	0	580.628	1298.91
adh_w3	Aiding Lake	plankton	0.75	209584	1462399	784702061	57.15	6983	42.6917	89.2524	7.39	1.3772	70.15	1.08	457.08	0.0339956	6.82	26.58	71.99	0	287.01	417.24
adh_w4	Aiding Lake	plankton	0.85	297911	1024218	888770999	52.2	4042	42.6906	89.2551	7.36	1.1323	185.45	1.1	93.0937	0.294402	6.121	27.13	55.05	0	356.687	323.03
blk_s1	Barkol Lake	sedimentary	1.1	440211	294929	1112811512	50.23	2901	43.6144	92.8185	8.037	50.6662	290	0.254	5574.47	43.878	71.608	363.13	47.254	2.18	6780.4	3871.87
blk_s2	Barkol Lake	sedimentary	1.2	457436	393143	1229518816	50.56	3280	43.6133	92.8194	8.251	20.1412	316	0.0244	3705.94	11.026	44.284	100.534	27.782	1.715	5851.4	3284.45
blk_s3	Barkol Lake	sedimentary	1.4	550931	417659	1458784574	50.53	3170	43.6122	92.8204	8.172	34.5136	450	0.0194	1923.79	4.4694	10.104	103.25	6.5975	1.534	6106.9	3131.78
blk_s4	Barkol Lake	sedimentary	1.1	420957	248899	1099415224	51.47	3109	43.6103	92.8225	8.095	38.4649	539	0.0185	4257.29	43.14	56.818	212.044	38.398	1.27	7017.2	3454.12
blk_w1	Barkol Lake	plankton	0.24	86666	239981	255075258	51.65	3919	43.6144	92.8185	8.2533	80.0214	140.15	10.9	30065.9	20.0274	518.1	3235.3	290.1	0	28653.9	14704.1
blk_w2	Barkol Lake	plankton	0.39	127363	368808	408818680	53.13	4627	43.6133	92.8194	8.19294	77.4306	90.85	7.56	21238.5	38.4151	157.43	1069.34	203.09	0	14198.7	12157.2
blk_w3	Barkol Lake	plankton	0.39	107317	314914	404000027	54.79	7016	43.6122	92.8204	8.27342	77.2782	137.4	8.8	17101.5	24.5902	659.1	3462.2	228.1	0	15103.6	8151.46
blk_w4	Barkol Lake	plankton	0.63	247764	269919	661533122	50.99	3357	43.6103	92.8225	8.28	73.2434	281	10.9	17101.5	24.5902	444.877	2588.95	240.43	0	11454.3	7023.76
dbc_s1	Dabancheng Lake	sedimentary	1.3	502790	387109	1297198037	55.91	3037	43.3957	88.1268	8.158	20.1412	12	0.00820781	2548.09	0	6.78735	16.89	18.8987	1.334	1280.91	588.72
dbc_s2	Dabancheng Lake	sedimentary	0.15	69997	2490597	154997235	54.74	2295	43.3985	88.122	8.7	20	20	0.00813668	991.646	0	9.318	10.16	7.228	1.28	1044.63	468.085
dbc_s3	Dabancheng Lake	sedimentary	0.05	456890	2252070	938634648	62.19	2102	43.4001	88.1191	9	19.61	14.1927	0.0143	1915.13	0	18.6207	33.5328	16.7622	1.53	1431.43	1041.38
dbc_s4	Dabancheng Lake	sedimentary	0.9	20542	2490597	51422720	54.12	2691	43.4016	88.1187	8.43	6.28	25.5185	0.00816552	788.076	0	3.7928	6.9773	32.7059	0.6512	98.1151	48.0572
dbc_w1	Dabancheng Lake	plankton	0.65	229361	622798	676634935	59.3	4047	43.3957	88.1268	8.23318	45.7528	46.615	1.09	1651.12	0.0339956	19.04	86.03	115.52	0	1510.36	1215.72
dbc_w2	Dabancheng Lake	plankton	1.6	581422	601681	1674889232	55.86	3844	43.3985	88.122	7.93	55.0669	65.95	1.09	5927.65	0.781899	55.91	192.22	183.09	0	4573.15	5382.04
dbc_w3	Dabancheng Lake	plankton	1.8	643756	664775	1843378756	58.12	3760	43.4001	88.1191	7.85	28.7599	40.555	1.08	974.68	0.645917	13.62	73.07	179.78	0	901.23	744.88
qjj_s1	Qijiaojing Lake	sedimentary	1	461370	239495	1056306363	62.89	2465	43.4634	91.5033	8.265	79.9	44.526	0.556333	10438.6	0.67	59.587	283.809	595.219	1.12167	12566.7	4371.11
qjj_s2	Qijiaojing Lake	sedimentary	0.4	203233	2490597	418797282	58.35	2087	43.4634	91.5065	7.716	36.3	48.9503	0.268	1259.25	0.678	7.854	20.0093	240.374	0.806667	6207.77	530.052
qjj_s3	Qijiaojing Lake	sedimentary	1.2	524820	233464	1227733708	58.67	2571	43.4592	91.4822	7.972	51.6	32.5467	0.29	1318.75	4.4975	12.0997	34.7487	182.296	1.29	8726.45	546.44
qjj_w1	Qijiaojing Lake	plankton	0.3	125180	140180	308018175	57.42	2817	43.4634	91.5033	8.08	143.092	48.7	27.2	135845	10.1987	2018	10712.4	136.2	0	193037	25976
qjj_w2	Qijiaojing Lake	plankton	0.28	115660	141390	290386983	58.04	2903	43.4634	91.5065	7.91	128.442	105.7	24.4	55712.8	6.79912	303.4	3383.4	298.48	0	44467.6	12453.9
qjj_w3	Qijiaojing Lake	plankton	0.29	125075	97177	298723731	57.64	2703	43.4592	91.4822	7.68	144.301	45.435	25.4	138434	25.1568	1544	10203	211.2	0	193555	28722.2
qjj_w4	Qijiaojing Lake	plankton	0.55	221705	458342	576696836	54	3136	43.4575	91.4852	7.3982	167.499	35.19	22.8	113283	13.8078	1497	9084.5	191.9	0	160346	21137.3
